# Cell death and growth dynamics shape DNA-replication-based estimates of microbial growth

**DOI:** 10.64898/2026.05.11.723878

**Authors:** Michael Hunter, Hans Ghezzi, Asmita Jain, Jerry He, Carolina Tropini

**Affiliations:** Department of Microbiology and Immunology, University of British Columbia, Vancouver, V6T 1Z3, Canada; School of Biomedical Engineering, University of British Columbia, Vancouver, V6T 1Z3, Canada; Department of Bioinformatics, University of British Columbia, Vancouver, V6T 1Z3, Canada; Humans and the Microbiome Program, CIFAR, Toronto, Canada

## Abstract

A widely used approach for estimating bacterial growth rates is the origin-to-terminus ratio, or peak-to-trough ratio (PTR), which estimates DNA replication activity from origin and terminus copy numbers. Although PTR is theoretically related to bacterial growth rate, it is often compared with, or used to reason about, changes in population size, which reflect the balance between cell division and loss. These quantities may therefore diverge when cell death is appreciable. Here, we used stochastic, cell-based modelling and controlled laboratory experiments to examine how cell death affects the relationship between PTR and changes in population size. We show that transient stress-induced mortality and heterogeneous survival can cause PTR to fail to reflect changes in population size but still reflect bacterial growth rate. We experimentally validated these predictions by exposing *Escherichia coli* to osmotic shock or antibiotics, and measuring change in population size and DNA replication activity. We further show that initial physiological state, lag before replication resumes, and abrupt growth arrest can alter the relationship between PTR and change in population size. In the presence of mortality, lag can make PTR more reflective of changes in population size whereas it decreases its correspondence with bacterial growth rate. Together, these results demonstrate how cell death and changes in replication dynamics can bias the interpretation of PTR-based estimates of population change under controlled laboratory conditions.
