## Supplemental Table 1 for "Cell death and growth dynamics shape DNA-replication-based estimates of microbial growth"

Reference Genome	Primer Design Strain	Target Strains	Target Region	Target Location	Primer-BLAST Range	Forward Primer (5' - 3')	Reverse Primer (5' - 3')	Amplicon Size	Annealing Temp (ºC)
NZ_CP009273.1	Escherichia coli K12 BW25113	Escherichia coli K12 BW25113, Escherichia coli S17	oriC	3920837	±100	CCGTTGCACTCGGTCTATGT	GGTTGCTTTAATTCCCGCCC	120	60
NZ_CP009273.1	Escherichia coli K12 BW25113	Escherichia coli K12 BW25113, Escherichia coli S17	ter	1605103	±100	TGCATTCAAATCGCGCGTAA	TGATGGTCGAAGCCGATACG	124	60
