## Supplemental Table 2 for "Cell death and growth dynamics shape DNA-replication-based estimates of microbial growth"

Resource or Reagent	Source	Identifier
BD BBL™ Dehydrated Culture Media: Brain Heart Infusion	Fisher Scientific	B211059
Agar	Fisher Bioreagents	BP1423500
Sodium Chloride	Fisher Chemical	S271
Erythromycin	Alfa Aesar	AAJ6227909
Kanamycin sulfate from Streptomyces kanamyceticus powder, BioReagent, suitable for cell culture, suitable for plant cell culture	Sigma Aldrich	K1377-5G
PBS, Phosphate Buffered Saline, 10X Solution	Fisher Bioreagents	BP3991
PerfeCTa® SYBR® Green FastMix® qPCR mix	Quanta Bio	95072-05K
Hemin Chloride	MilliporeSigma	37415GM
L-cysteine	Thermo Scientific	A1043518
Vitamin K1	Alfa Aesar	L10575
Commercial Kits
DNeasy Blood and Tissue Kit	QIAGEN	69504
Quant-iT 1× dsDNA HS Assay	Invitrogen	Q33232
Steriflip™ Sterile Disposable Vacuum Filter Units 667	Millipore Sigma	SCGP00525
2× DreamTaq Green PCR Master Mix	Fisher Bioreagents	K1082
PerfeCTa® SYBR® Green FastMix® qPCR mix	QuantaBio	95072-012
Other
C1000 Touch Thermal Cycler	Bio-Rad	1851196
Osmo1 single-sample micro-osmometer	Advanced Instruments	22047531
BioTek Synergy H1 Microplate Reader	Agilent BioTek	11120535
BioRad T100 Thermocycler	Bio-Rad	1861096
Software
ORCA	https://github.com/ZoyavanMeel/ORCA
QX Manager 2	https://www.bio-rad.com/en-ca/life-science/digital-pcr/qx-software	Version 2.0 (Bio-Rad)
Gen 5 software	https://www.agilent.com/en/product/cell-analysis/cell-imaging-microscopy/cell-imaging-microscopy-software/biotek-gen5-software-for-imaging-microscopy-1623226	Version 3.11
Primer-BLAST	https://www.ncbi.nlm.nih.gov/pubmed/?term=22708584
